# A massively parallel reporter assay reveals focused and broadly encoded RNA localization signals in neurons

**DOI:** 10.1101/2021.04.27.441590

**Authors:** Martin Mikl, Davide Eletto, Minkyoung Lee, Atefeh Lafzi, Farah Mhamedi, Simona Baghai Sain, Kristina Handler, Andreas E. Moor

## Abstract

Asymmetric subcellular localization of mRNA is a common cellular phenomenon that is thought to contribute to spatial gene regulation. In highly polar neurons, subcellular transcript localization and translation are thought to enhance cellular efficiency and timely responses to external cues. Although mRNA localization has been observed in many tissues and numerous examples of the functional importance of this process exist, we still lack a systematic understanding of how the transcript sorting machinery works in a sequence-specific manner.

Here, we addressed these gaps by combining subcellular transcriptomics and rationally designed sequence libraries. We developed a massively parallel reporter assay (MPRA) for mRNA localization and tested ~50,000 sequences for their ability to drive RNA localization to neurites of neuronal cell lines. By scanning the 3’UTR of >300 genes we identified many previously unknown localization regions and mapped the localization potential of endogenous sequences. Our data suggest two ways the localization potential can be encoded in the 3’UTR: focused localization motifs and broadly encoded localization potential based on small contributions.

We identified sequence motifs enriched in dendritically localized transcripts and tested the potential of these motifs to affect the localization behavior of an mRNA. This assay revealed sequence elements with the ability to bias localization towards neurite as well as soma. Depletion of RNA binding proteins predicted or experimentally shown to bind these motifs abolished the effect on localization, suggesting that these motifs act by recruiting specific RNA-binding proteins.

Based on our dataset we developed machine learning models that accurately predict the localization behavior of novel sequences. Testing this predictor on native mRNA sequencing data showed good agreement between predicted and observed localization potential, suggesting that the rules uncovered by our MPRA also apply to the localization of native transcripts.

Applying similar systematic high-throughput approaches to other cell types will open the door for a comparative perspective on RNA localization across tissues and reveal the commonalities and differences of this crucial regulatory mechanism.
