## Supplementary material for "A massively parallel reporter assay reveals focused and broadly encoded RNA localization signals in neurons": TableS1.csv

gene ID	transcript ID	gene name	chr	start	end
ENSMUSG00000029580	ENSMUST00000100497	Actb	5	142903115	142906754
ENSMUSG00000022602	ENSMUST00000023268	Arc	15	74669083	74672570
ENSMUSG00000024617	ENSMUST00000102888	Camk2a	18	60925618	60988152
ENSMUSG00000048482	ENSMUST00000176893	Bdnf	2	109674700	109727007
ENSMUSG00000015222	ENSMUST00000114012	Map2	1	66175273	66442583
ENSMUSG00000038738	ENSMUST00000107938	Shank1	7	44310253	44360572
ENSMUSG00000020886	ENSMUST00000123687	Dlg4	11	70016942	70047522
ENSMUSG00000027254	ENSMUST00000094639	Map1a	2	121289600	121310832
ENSMUSG00000025867	ENSMUST00000026985	Cplx2	13	54371349	54383917
ENSMUSG00000001175	ENSMUST00000110082	Calm1	12	100199435	100209814
ENSMUSG00000026959	ENSMUST00000114307	Grin1	2	25291181	25319187
ENSMUSG00000053310	ENSMUST00000065668	Nrgn	9	37544492	37552904
ENSMUSG00000038976	ENSMUST00000107748	Ppp1r9b	11	94991035	95006899
ENSMUSG00000060126	ENSMUST00000142061	Tpt1	14	75845093	75848525
ENSMUSG00000041841	ENSMUST00000045356	Rpl37	15	5116645	5119140
ENSMUSG00000032399	ENSMUST00000034966	Rpl4	9	64173375	64178666
ENSMUSG00000025035	ENSMUST00000026009	Arl3	19	46531096	46573198
ENSMUSG00000067274	ENSMUST00000086519	Rplp0	5	115559467	115563727
ENSMUSG00000037126	ENSMUST00000224556	Psd	19	46312087	46327156
ENSMUSG00000030432	ENSMUST00000032597	Rpl28	7	4792874	4795066
ENSMUSG00000041453	ENSMUST00000035983	Rpl21	5	146832890	146837032
ENSMUSG00000029622	ENSMUST00000085679	Arpc1b	5	145114215	145130705
ENSMUSG00000050708	ENSMUST00000210106	Ftl1	7	45457944	45459884
ENSMUSG00000061983	ENSMUST00000218142	Rps12	10	23785183	23787275
ENSMUSG00000031029	ENSMUST00000033342	Eif3f	7	108934417	108942951
ENSMUSG00000005575	ENSMUST00000165394	Ube2m	7	13035120	13038275
ENSMUSG00000073702	ENSMUST00000086535	Rpl31	1	39367842	39371911
ENSMUSG00000003346	ENSMUST00000003436	Abhd17a	10	80583654	80590341
ENSMUSG00000031137	ENSMUST00000119306	Fgf13	X	59062145	59568071
ENSMUSG00000012405	ENSMUST00000080281	Rpl15	14	18267823	18271391
ENSMUSG00000035847	ENSMUST00000101509	Ids	X	70343069	70365084
ENSMUSG00000036371	ENSMUST00000042990	Serbp1	6	67238176	67297736
ENSMUSG00000067889	ENSMUST00000008991	Sptbn2	19	4711167	4752360
ENSMUSG00000040276	ENSMUST00000232437	Pacsin1	17	27655509	27711482
ENSMUSG00000046093	ENSMUST00000059667	Hpcal4	4	123183227	123194701
ENSMUSG00000030401	ENSMUST00000108468	Rtn2	7	19282624	19296160
ENSMUSG00000025427	ENSMUST00000026494	Rnf165	18	77456110	77565161
ENSMUSG00000020267	ENSMUST00000117710	Hint1	11	54866383	54870501
ENSMUSG00000034994	ENSMUST00000047864	Eef2	10	81176631	81182498
ENSMUSG00000032518	ENSMUST00000035105	Rpsa	9	120127689	120132369
ENSMUSG00000041571	ENSMUST00000044355	Selenow	7	15917208	15922402
ENSMUSG00000049225	ENSMUST00000108297	Pdp1	4	11958184	11966452
ENSMUSG00000041658	ENSMUST00000039720	Rragb	X	153139981	153171943
ENSMUSG00000022885	ENSMUST00000178797	St6gal1	16	23224740	23360350
ENSMUSG00000038077	ENSMUST00000040751	Kcna6	6	126708329	126740674
ENSMUSG00000053024	ENSMUST00000086521	Cntn2	1	132509427	132543256
ENSMUSG00000040035	ENSMUST00000037547	Disp2	2	118779719	118811293
ENSMUSG00000052229	ENSMUST00000064016	Gpr17	18	31942997	31949636
ENSMUSG00000040003	ENSMUST00000101558	Magi2	5	19227036	20704792
ENSMUSG00000034160	ENSMUST00000044475	Ogt	X	101640060	101684351
ENSMUSG00000073678	ENSMUST00000097739	Pgap1	1	54472994	54557684
ENSMUSG00000026227	ENSMUST00000165824	2810459M11Rik	1	86045863	86055456
ENSMUSG00000116673	ENSMUST00000232346	A630089N07Rik	16	98001310	98082450
ENSMUSG00000060317	ENSMUST00000081541	Acnat2	4	49379840	49408151
ENSMUSG00000022477	ENSMUST00000023116	Aco2	15	81872309	81915133
ENSMUSG00000033533	ENSMUST00000047929	Acsm1	7	119607026	119662515
ENSMUSG00000053399	ENSMUST00000093113	Adamts18	8	113697126	113848738
ENSMUSG00000020709	ENSMUST00000021050	Adap2	11	80154105	80178958
ENSMUSG00000029007	ENSMUST00000030865	Agtrap	4	148077061	148088031
ENSMUSG00000074771	ENSMUST00000028726	Ankef1	2	136501910	136562091
ENSMUSG00000064294	ENSMUST00000040999	Aox3	1	58113130	58200698
ENSMUSG00000026786	ENSMUST00000014290	Apbb1ip	2	22774094	22875653
ENSMUSG00000024411	ENSMUST00000079081	Aqp4	18	15389496	15410982
ENSMUSG00000022799	ENSMUST00000023487	Arhgap31	16	38598340	38713274
ENSMUSG00000116053	ENSMUST00000229333	Atad2	CHR_MG74_PATCH	58094044	58135082
ENSMUSG00000038690	ENSMUST00000162360	Atp5j2	5	145183698	145192062
ENSMUSG00000047721	ENSMUST00000106369	Bola2	7	126695401	126699798
ENSMUSG00000035390	ENSMUST00000048248	Brsk1	7	4690604	4715997
ENSMUSG00000052477	ENSMUST00000093506	C130026I21Rik	1	84992690	85270566
ENSMUSG00000033538	ENSMUST00000027012	Casp4	9	5308828	5336783
ENSMUSG00000044033	ENSMUST00000049544	Ccdc141	2	77009902	77170636
ENSMUSG00000070348	ENSMUST00000093962	Ccnd1	7	144929931	144939925
ENSMUSG00000000184	ENSMUST00000000188	Ccnd2	6	127125162	127152193
ENSMUSG00000063015	ENSMUST00000058550	Ccni	5	93181933	93206495
ENSMUSG00000038147	ENSMUST00000135386	Cd84	1	171839697	171890718
ENSMUSG00000026023	ENSMUST00000160662	Cdk15	1	59256906	59352993
ENSMUSG00000031283	ENSMUST00000063029	Chrdl1	X	143285674	143394262
ENSMUSG00000045672	ENSMUST00000036300	Col27a1	4	63214004	63334991
ENSMUSG00000036103	ENSMUST00000040069	Colec12	18	9707595	9882644
ENSMUSG00000031818	ENSMUST00000181847	Cox4i1	8	120668222	120674207
ENSMUSG00000061518	ENSMUST00000081180	Cox5b	1	36691449	36693681
ENSMUSG00000041697	ENSMUST00000040154	Cox6a1	5	115345642	115348981
ENSMUSG00000014313	ENSMUST00000155638	Cox6c	15	35925886	35938246
ENSMUSG00000031231	ENSMUST00000033582	Cox7b	X	106015700	106022450
ENSMUSG00000035885	ENSMUST00000039758	Cox8a	19	7215153	7217616
ENSMUSG00000033411	ENSMUST00000036647	Ctdspl2	2	121956001	122013642
ENSMUSG00000063415	ENSMUST00000205228	Cyp26b1	6	84571414	84593908
ENSMUSG00000035910	ENSMUST00000036932	Dcdc2a	13	25056004	25210706
ENSMUSG00000020182	ENSMUST00000178704	Ddc	11	11814101	11898144
ENSMUSG00000040296	ENSMUST00000037907	Ddx58	4	40203773	40239828
ENSMUSG00000052085	ENSMUST00000025831	Dock8	19	24999534	25202432
ENSMUSG00000049502	ENSMUST00000081933	Dtx3l	16	35926511	35939151
ENSMUSG00000047205	ENSMUST00000055931	Dusp18	11	3895240	3901296
ENSMUSG00000057098	ENSMUST00000081265	Ebf1	11	44617317	45008091
ENSMUSG00000028017	ENSMUST00000029653	Egf	3	129677565	129755316
ENSMUSG00000020715	ENSMUST00000001059	Ern1	11	106394650	106487852
ENSMUSG00000019768	ENSMUST00000105590	Esr1	10	4611593	5005614
ENSMUSG00000017724	ENSMUST00000164750	Etv4	11	101769742	101785371
ENSMUSG00000039748	ENSMUST00000039725	Exo1	1	175880581	175913489
ENSMUSG00000029563	ENSMUST00000115470	Foxp2	6	14901349	15441977
ENSMUSG00000029211	ENSMUST00000031121	Gabra4	5	71569749	71658308
ENSMUSG00000040253	ENSMUST00000045097	Gbp7	3	142530342	142550149
ENSMUSG00000021318	ENSMUST00000110510	Gli3	13	15463235	15730026
ENSMUSG00000046811	ENSMUST00000057685	Gltpd2	11	70519196	70520736
ENSMUSG00000058571	ENSMUST00000088483	Gpc6	14	116925315	117976544
ENSMUSG00000026271	ENSMUST00000169198	Gpr35	1	92950865	92986391
ENSMUSG00000058135	ENSMUST00000004140	Gstm1	3	108012255	108017973
ENSMUSG00000050240	ENSMUST00000090190	Hic2	16	17233572	17263430
ENSMUSG00000028344	ENSMUST00000030029	Invs	4	48279760	48431954
ENSMUSG00000042284	ENSMUST00000061673	Itga1	13	114953096	115101964
ENSMUSG00000027009	ENSMUST00000099972	Itga4	2	79255426	79333123
ENSMUSG00000030287	ENSMUST00000079573	Itpr2	6	146108299	146502223
ENSMUSG00000110974	ENSMUST00000216625	Jund	CHR_MG190_MG3751_PATCH	70698949	70700616
ENSMUSG00000045053	ENSMUST00000234613	Kcng3	17	83585957	83631895
ENSMUSG00000028033	ENSMUST00000029667	Kcnq5	1	21398403	21961942
ENSMUSG00000046523	ENSMUST00000050120	Kctd4	14	75955009	75966206
ENSMUSG00000014602	ENSMUST00000171796	Kif1a	1	93015464	93101951
ENSMUSG00000026764	ENSMUST00000028102	Kif5c	2	49619298	49774778
ENSMUSG00000026822	ENSMUST00000050785	Lcn2	2	32384633	32388252
ENSMUSG00000044626	ENSMUST00000060673	Liph	16	21953817	21995663
ENSMUSG00000026344	ENSMUST00000159417	Lypd1	1	125867622	125913101
ENSMUSG00000032688	ENSMUST00000049248	Malt1	18	65430938	65479067
ENSMUSG00000027223	ENSMUST00000111279	Mapk8ip1	2	92383676	92401263
ENSMUSG00000037523	ENSMUST00000110199	Mavs	2	131234063	131248025
ENSMUSG00000031442	ENSMUST00000173099	Mcf2l	8	12873806	13020905
ENSMUSG00000027210	ENSMUST00000110908	Meis2	2	115863064	116065839
ENSMUSG00000026688	ENSMUST00000028005	Mgst3	1	167371966	167393841
ENSMUSG00000047534	ENSMUST00000052201	Mis18bp1	12	65132734	65172604
ENSMUSG00000031928	ENSMUST00000115632	Mre11a	9	14784654	14837123
ENSMUSG00000106918	ENSMUST00000031024	Mrpl33	5	31596935	31664384
ENSMUSG00000049001	ENSMUST00000054351	Ndnf	6	65671590	65712326
ENSMUSG00000020022	ENSMUST00000020209	Ndufa12	10	94198720	94221443
ENSMUSG00000014294	ENSMUST00000014438	Ndufa2	18	36742332	36744557
ENSMUSG00000041881	ENSMUST00000173132	Ndufa7	17	33824572	33838317
ENSMUSG00000025204	ENSMUST00000168083	Ndufb8	19	44548572	44555440
ENSMUSG00000024038	ENSMUST00000191598	Ndufv3	17	31520115	31531331
ENSMUSG00000040536	ENSMUST00000041606	Necab1	4	14952245	15149794
ENSMUSG00000079481	ENSMUST00000101339	Nhsl2	X	101849385	102092055
ENSMUSG00000067786	ENSMUST00000109526	Nnat	2	157560078	157562522
ENSMUSG00000006476	ENSMUST00000134744	Nsmf	2	25054355	25062881
ENSMUSG00000032014	ENSMUST00000034512	Oaf	9	43221235	43239911
ENSMUSG00000050511	ENSMUST00000056336	Oprd1	4	132110726	132144486
ENSMUSG00000031173	ENSMUST00000049910	Otc	X	10252305	10321024
ENSMUSG00000074452	ENSMUST00000098906	Pate2	9	35570284	35690318
ENSMUSG00000052613	ENSMUST00000064562	Pcdh15	10	73099342	74649737
ENSMUSG00000004347	ENSMUST00000044505	Pde1c	6	56069804	56652487
ENSMUSG00000110195	ENSMUST00000163751	Pde2a	7	101421691	101512827
ENSMUSG00000036504	ENSMUST00000039156	Phpt1	2	25573430	25575224
ENSMUSG00000024197	ENSMUST00000019726	Plin3	17	56277476	56292873
ENSMUSG00000007080	ENSMUST00000007296	Pole	5	110286306	110337474
ENSMUSG00000005268	ENSMUST00000124470	Prlr	15	10177238	10349180
ENSMUSG00000047996	ENSMUST00000177904	Prrg1	X	78449613	78583896
ENSMUSG00000026586	ENSMUST00000075805	Prrx1	1	163245119	163313710
ENSMUSG00000026604	ENSMUST00000097442	Ptpn14	1	189728268	189876695
ENSMUSG00000020154	ENSMUST00000092167	Ptprb	10	116275523	116389535
ENSMUSG00000005716	ENSMUST00000005860	Pvalb	15	78191114	78206400
ENSMUSG00000030589	ENSMUST00000032811	Rasgrp4	7	29134851	29153961
ENSMUSG00000020684	ENSMUST00000108140	Rasl10b	11	83409137	83421039
ENSMUSG00000070780	ENSMUST00000201544	Rbm47	5	66016549	66173118
ENSMUSG00000037991	ENSMUST00000037913	Rmi2	16	10835059	10892966
ENSMUSG00000036192	ENSMUST00000112832	Rorb	19	18930605	19111196
ENSMUSG00000038900	ENSMUST00000102811	Rpl12	2	32961559	32965345
ENSMUSG00000074129	ENSMUST00000150350	Rpl13a	7	45125558	45128761
ENSMUSG00000062006	ENSMUST00000133802	Rpl34	3	130726831	130730398
ENSMUSG00000046330	ENSMUST00000212335	Rpl37a	1	72711290	72713813
ENSMUSG00000093674	ENSMUST00000176010	Rpl41	10	128548114	128549305
ENSMUSG00000025508	ENSMUST00000084434	Rplp2	7	141447370	141451585
ENSMUSG00000040952	ENSMUST00000108428	Rps19	7	24884371	24889806
ENSMUSG00000028234	ENSMUST00000138502	Rps20	4	3831334	3835665
ENSMUSG00000049517	ENSMUST00000051955	Rps23	13	90922958	90924950
ENSMUSG00000025290	ENSMUST00000225023	Rps24	14	24487125	24496959
ENSMUSG00000009927	ENSMUST00000080300	Rps25	9	44407139	44410427
ENSMUSG00000067288	ENSMUST00000173019	Rps28	17	33819027	33824562
ENSMUSG00000058586	ENSMUST00000169814	Serhl	15	83089506	83116674
ENSMUSG00000058207	ENSMUST00000043058	Serpina3k	12	104338486	104346144
ENSMUSG00000026249	ENSMUST00000027467	Serpine2	1	79794197	79861180
ENSMUSG00000022623	ENSMUST00000039074	Shank3	15	89499623	89560261
ENSMUSG00000038179	ENSMUST00000194531	Slamf7	1	171632403	171653035
ENSMUSG00000070570	ENSMUST00000085374	Slc17a7	7	45163949	45176142
ENSMUSG00000023393	ENSMUST00000094218	Slc17a9	2	180725263	180742280
ENSMUSG00000033147	ENSMUST00000106928	Slc22a15	3	101855776	101924453
ENSMUSG00000024354	ENSMUST00000025212	Slc23a1	18	35614604	35627244
ENSMUSG00000021553	ENSMUST00000022036	Slc28a3	13	58545399	58610877
ENSMUSG00000027737	ENSMUST00000029297	Slc7a11	3	49892526	50443614
ENSMUSG00000041698	ENSMUST00000168119	Slco1a1	6	141907282	141946962
ENSMUSG00000115953	ENSMUST00000230237	Slfn8	CHR_WSB_EIJ_MMCHR11_CTG3	83002607	83021265
ENSMUSG00000070034	ENSMUST00000093508	Sp110	1	85576899	85598817
ENSMUSG00000018593	ENSMUST00000108858	Sparc	11	55394500	55423183
ENSMUSG00000022519	ENSMUST00000090500	Srl	16	4480216	4541816
ENSMUSG00000030255	ENSMUST00000111701	Sspn	6	145931641	145965223
ENSMUSG00000041479	ENSMUST00000035351	Syt15	14	34219595	34230420
ENSMUSG00000023949	ENSMUST00000233588	Tcte1	17	45523434	45542680
ENSMUSG00000025927	ENSMUST00000027059	Tfap2b	1	19208914	19238576
ENSMUSG00000032041	ENSMUST00000175765	Tirap	9	35184551	35200291
ENSMUSG00000004945	ENSMUST00000005053	Tmem242	17	5410870	5440259
ENSMUSG00000060548	ENSMUST00000111236	Tnfrsf19	14	60963875	61046490
ENSMUSG00000028998	ENSMUST00000030851	Tomm7	5	23838944	23844161
ENSMUSG00000020914	ENSMUST00000068031	Top2a	11	98992943	99024189
ENSMUSG00000059555	ENSMUST00000081869	Tor4a	2	25192966	25196886
ENSMUSG00000021376	ENSMUST00000021806	Tpmt	13	47022482	47044737
ENSMUSG00000043279	ENSMUST00000054384	Trim56	5	137105644	137116209
ENSMUSG00000022510	ENSMUST00000065523	Trp63	16	25683763	25892102
ENSMUSG00000037446	ENSMUST00000041819	Tulp1	17	28351515	28365222
ENSMUSG00000054545	ENSMUST00000113134	Ugt1a6a	1	88134809	88218997
ENSMUSG00000059534	ENSMUST00000058407	Uqcr10	11	4701973	4704342
ENSMUSG00000020163	ENSMUST00000020372	Uqcr11	10	80402997	80406830
ENSMUSG00000063882	ENSMUST00000078676	Uqcrh	4	116066965	116075071
ENSMUSG00000044894	ENSMUST00000061326	Uqcrq	11	53427922	53430831
ENSMUSG00000027860	ENSMUST00000029453	Vangl1	3	102153583	102204693
ENSMUSG00000033721	ENSMUST00000046864	Vav3	3	109340653	109685698
ENSMUSG00000028391	ENSMUST00000120095	Wdr31	4	62448653	62470896
ENSMUSG00000028639	ENSMUST00000079644	Ybx1	4	119277981	119294604
ENSMUSG00000022708	ENSMUST00000114694	Zbtb20	16	42875881	43642602
ENSMUSG00000038872	ENSMUST00000220518	Zfhx3	8	107942644	108961630
ENSMUSG00000061894	ENSMUST00000097877	Zscan20	4	128583539	128610098
ENSMUSG00000040016	ENSMUST00000041175	Ptger3	3	157566892	157645888
ENSMUSG00000043943	ENSMUST00000172171	Naalad2	9	18321951	18402995
ENSMUSG00000045629	ENSMUST00000235652	Sh3tc2	18	61953075	62024402
ENSMUSG00000036256	ENSMUST00000046746	Igfbp7	5	77349240	77408041
ENSMUSG00000031074	ENSMUST00000105898	Fgf3	7	144838083	144844436
ENSMUSG00000000730	ENSMUST00000138785	Dnmt3l	10	78041947	78063622
ENSMUSG00000005583	ENSMUST00000197145	Mef2c	13	83504034	83667080
ENSMUSG00000018340	ENSMUST00000102727	Anxa6	11	54979108	55033445
ENSMUSG00000028364	ENSMUST00000107377	Tnc	4	63959785	64047015
ENSMUSG00000029019	ENSMUST00000103231	Nppb	4	147985788	147987205
ENSMUSG00000005952	ENSMUST00000108470	Trpv1	11	73234292	73261242
ENSMUSG00000034205	ENSMUST00000022660	Loxl2	14	69609068	69695834
ENSMUSG00000074971	ENSMUST00000099626	Fibin	2	110360917	110363183
ENSMUSG00000022665	ENSMUST00000099498	Ccdc80	16	45093402	45128077
ENSMUSG00000074743	ENSMUST00000099270	Thbd	2	148404466	148408188
ENSMUSG00000006342	ENSMUST00000095541	Susd2	10	75636706	75644008
ENSMUSG00000041361	ENSMUST00000093823	Myzap	9	71504347	71592360
ENSMUSG00000018906	ENSMUST00000125132	P4ha2	11	54100095	54131665
ENSMUSG00000068699	ENSMUST00000101617	Flnc	6	29433256	29461883
ENSMUSG00000018830	ENSMUST00000090287	Myh11	16	14194535	14291372
ENSMUSG00000068614	ENSMUST00000090269	Actc1	2	114047282	114053548
ENSMUSG00000068196	ENSMUST00000089332	Col8a1	16	57624258	57754737
ENSMUSG00000026043	ENSMUST00000087883	Col3a1	1	45311538	45349706
ENSMUSG00000063060	ENSMUST00000079652	Sox7	14	63943673	63950732
ENSMUSG00000062960	ENSMUST00000113516	Kdr	5	75932827	75978458
ENSMUSG00000031963	ENSMUST00000071982	Bmper	9	23223076	23485200
ENSMUSG00000032332	ENSMUST00000071750	Col12a1	9	79598991	79718831
ENSMUSG00000056481	ENSMUST00000070630	Cd248	19	5068078	5070682
ENSMUSG00000040345	ENSMUST00000219026	Arhgap9	10	127321964	127329943
ENSMUSG00000054951	ENSMUST00000233871	9130008F23Rik	17	40875482	40880559
ENSMUSG00000053846	ENSMUST00000066532	Lipg	18	74939322	74961263
ENSMUSG00000033453	ENSMUST00000065112	Adamts15	9	30899155	30922452
ENSMUSG00000032334	ENSMUST00000061799	Loxl1	9	58287738	58313186
ENSMUSG00000048616	ENSMUST00000061728	Nog	11	89300638	89302332
ENSMUSG00000048636	ENSMUST00000057977	A730049H05Rik	6	92816478	92847174
ENSMUSG00000050700	ENSMUST00000109454	Emilin3	2	160906437	160912328
ENSMUSG00000047117	ENSMUST00000238922	Ankdd1b	13	96416134	96471267
ENSMUSG00000050069	ENSMUST00000055294	Grem2	1	174833785	174921819
ENSMUSG00000047990	ENSMUST00000054500	C2cd4a	9	67830489	67832330
ENSMUSG00000094800	ENSMUST00000184915	Gm9780	14	26027282	26042711
ENSMUSG00000031997	ENSMUST00000217462	Trpc6	9	8544142	8680741
ENSMUSG00000038997	ENSMUST00000044089	Asb17	3	153844209	153855082
ENSMUSG00000038086	ENSMUST00000217159	Hspb2	9	50751078	50752354
ENSMUSG00000036560	ENSMUST00000039775	Lgi4	7	31059342	31070935
ENSMUSG00000035783	ENSMUST00000039631	Acta2	19	34241090	34255590
ENSMUSG00000032796	ENSMUST00000035471	Lama1	17	67697259	67822647
ENSMUSG00000032487	ENSMUST00000035065	Ptgs2	1	150100031	150108227
ENSMUSG00000032105	ENSMUST00000034618	Pdzd3	9	44247307	44251471
ENSMUSG00000032085	ENSMUST00000034590	Tagln	9	45929619	45936058
ENSMUSG00000031538	ENSMUST00000033941	Plat	8	22757727	22782844
ENSMUSG00000031503	ENSMUST00000033899	Col4a2	8	11312805	11449287
ENSMUSG00000031502	ENSMUST00000033898	Col4a1	8	11198423	11312826
ENSMUSG00000031111	ENSMUST00000114891	Igsf1	X	49782536	49797749
ENSMUSG00000030737	ENSMUST00000032985	Slco2b1	7	99657804	99711340
ENSMUSG00000029378	ENSMUST00000031325	Areg	5	91139599	91148432
ENSMUSG00000028776	ENSMUST00000030560	Tinagl1	4	130164454	130175122
ENSMUSG00000028128	ENSMUST00000029771	F3	3	121723537	121735048
ENSMUSG00000027962	ENSMUST00000029574	Vcam1	3	116109949	116129688
ENSMUSG00000027820	ENSMUST00000194134	Mme	3	63241537	63386030
ENSMUSG00000026674	ENSMUST00000194690	Ddr2	1	169972307	170110762
ENSMUSG00000026478	ENSMUST00000027752	Lamc1	1	153218922	153332786
ENSMUSG00000026208	ENSMUST00000027409	Des	1	75360329	75368579
ENSMUSG00000024899	ENSMUST00000025833	Papss2	19	32595790	32667187
ENSMUSG00000022754	ENSMUST00000023435	Tmem45a	16	56805161	56886166
ENSMUSG00000021806	ENSMUST00000224263	Nid2	14	19751265	19811787
ENSMUSG00000021765	ENSMUST00000225068	Fst	13	114452290	114458951
ENSMUSG00000021367	ENSMUST00000021796	Edn1	13	42301476	42307990
ENSMUSG00000020805	ENSMUST00000021161	Slc13a5	11	72241989	72267222
ENSMUSG00000020583	ENSMUST00000020899	Matn3	12	8947929	8972028
ENSMUSG00000019055	ENSMUST00000019199	Plod1	4	147909753	147936767
ENSMUSG00000017466	ENSMUST00000017610	Timp2	11	118301069	118355740
ENSMUSG00000038751	ENSMUST00000016511	Ptk6	2	181193721	181202789
ENSMUSG00000014361	ENSMUST00000014505	Mertk	2	128698956	128802894
ENSMUSG00000030353	ENSMUST00000006311	Tead4	6	128224288	128300823
ENSMUSG00000005397	ENSMUST00000005532	Nid1	13	13437551	13512269
ENSMUSG00000046223	ENSMUST00000002284	Plaur	7	24462484	24475968
ENSMUSG00000001555	ENSMUST00000001595	Fkbp10	11	100415697	100424824
ENSMUSG00000001506	ENSMUST00000001547	Col1a1	11	94936224	94953042
ENSMUSG00000001349	ENSMUST00000001384	Cnn1	9	22099216	22109630
ENSMUSG00000058835	ENSMUST00000140164	Abi1	2	22940073	23040241
ENSMUSG00000034724	ENSMUST00000036646	Cnot6l	5	96070333	96164171
ENSMUSG00000059921	ENSMUST00000106236	Unc5c	3	141465216	141834924
ENSMUSG00000029153	ENSMUST00000200830	Ociad2	5	73322199	73341028
ENSMUSG00000022757	ENSMUST00000065515	Tfg	16	56690332	56717450
ENSMUSG00000073131	ENSMUST00000114576	Vma21	X	71815924	71839757
ENSMUSG00000033237	ENSMUST00000096250	Arid2	15	96287518	96404992
ENSMUSG00000033419	ENSMUST00000239074	Snap91	9	86765923	86880654
ENSMUSG00000006699	ENSMUST00000030417	Cdc42	4	137319696	137357720
ENSMUSG00000022186	ENSMUST00000110690	Oxct1	15	4026383	4155344
ENSMUSG00000015536	ENSMUST00000166104	Mocs2	13	114818236	114832275
ENSMUSG00000024122	ENSMUST00000102927	Pdpk1	17	24073680	24150924
ENSMUSG00000040022	ENSMUST00000171986	Rab11fip2	19	59902884	59943654
ENSMUSG00000053119	ENSMUST00000059462	Chmp3	6	71543797	71582609
ENSMUSG00000037287	ENSMUST00000125995	Tbcel	9	42412316	42507809
ENSMUSG00000054455	ENSMUST00000067530	Vapb	2	173737511	173784339
ENSMUSG00000039530	ENSMUST00000211241	Tusc3	8	39005845	39165114
ENSMUSG00000032330	ENSMUST00000034881	Cox7a2	9	79755361	79759878
ENSMUSG00000031595	ENSMUST00000034004	Pdgfrl	8	40926212	40990785
ENSMUSG00000079435	ENSMUST00000170828	Rpl36a	X	134585654	134588062
ENSMUSG00000099164	ENSMUST00000183528	Ranbp1	CHR_MG3833_MG4220_PATCH	18239784	18248732
