## Supplementary material for "A massively parallel reporter assay reveals focused and broadly encoded RNA localization signals in neurons": TableS3.xlsx

### Sheet: Sheet1
Name	Sequence
SU1	CCTCCCCCCCCCCCTGTGGCCTCCCTGGCCTCTGCCCTCCTGCCTGCCTCCCTGGGGCCCTGCCTGGGTCTGTGTGTGAGGCCCCTGCCTGCTGCAG
302	AGTGGAGGTTCGCCCCGCCCCCCACGCCCAACACGACTTTGCCGAGAGAAATGGCTTTTGTATCAGGTCATTCTTTATAATTAAACTCACAGTATCCACCCCCTCGAGCCGGCCCCGCCTCCTTCCTAGGGAGGCCACGCCTTCTCGTTT
2034	TATTTATTCAAATAGCGTGAGGAGTTAGAAGATGAGGTGTCTATGATGTTGATGTAATGTATACGTAGGCGATATATGTAAGTGTTCTGATAACATGACTCTAATGGTGTTTAAGTGTTCTGATAACCTGCTTTTAATAGTTGTGTATGC
2080	TCTAGGGAATTCCTGGCTCATTATAAGGCATCAGGACTGTGGATAGAGTGCCCAGGAAGCTGATGTTCCTTCAAGAGGTCAGCAAGAGGTACATTAGAGATGGAGACTACACTGGGTAGATTCTAGTTTTTAGTTCTTATTAATGTGGGG
2535	CTCTACTGCACTTAGACTCTCCACTCACAGATAAGTCTTGTCTGTTAGTAGTGCTGTAGATTAAGTCTTTCCAAAGCACCTAGGCAGTGCACCTATTCTGTAGTTGCAGCTATTGCCTGAATGTACCTTAGCTGACAAATTATTGATAAT
