## Supplementary material for "A massively parallel reporter assay reveals focused and broadly encoded RNA localization signals in neurons": TableS7.xlsx

### Sheet: Sheet1
tcctcgcccttgctcaccat	eGFP_1
tgggcaccaccccggtgaac	eGFP_2
tcgccgtccagctcgaccag	eGFP_3
gctgaacttgtggccgttta	eGFP_4
cagggtcagcttgccgtagg	eGFP_5
tgccggtggtgcagatgaac	eGFP_6
gtgggccagggcacgggcag	eGFP_7
gtaggtcagggtggtcacga	eGFP_8
tagcggctgaagcactgcac	eGFP_9
gtgctgcttcatgtggtcgg	eGFP_10
gcatggcggacttgaagaag	eGFP_11
cgctcctggacgtagccttc	eGFP_12
cggcgcgggtcttgtagttg	eGFP_13
gtgtcgccctcgaacttcac	eGFP_14
ttcagctcgatgcggttcac	eGFP_15
cgtcctccttgaagtcgatg	eGFP_16
agcttgtgccccaggatgtt	eGFP_17
gtggctgttgtagttgtact	eGFP_18
tgtcggccatgatatagacg	eGFP_19
accttgatgccgttcttctg	eGFP_20
tgttgtggcggatcttgaag	eGFP_21
agctgcacgctgccgtcctc	eGFP_22
tgttctgctggtagtggtcg	eGFP_23
cacggggccgtcgccgatgg	eGFP_24
ctcaggtagtggttgtcggg	eGFP_25
tttgctcagggcggactggg	eGFP_26
gatcgcgcttctcgttgggg	eGFP_27
acgaactccagcaggaccat	eGFP_28
gagagtgatcccggcggcgg	eGFP_29
acttgtacagctcgtccatg	eGFP_30
